# Dynamic nucleosome organization after fertilization reveals regulatory factors for mouse zygotic genome activation

**DOI:** 10.1101/2022.03.03.482916

**Authors:** Chenfei Wang, Chuan Chen, Xiaoyu Liu, Chong Li, Qiu Wu, Xiaolan Chen, Lingyue Yang, Xiaochen Kou, Yanhong Zhao, Hong Wang, Yawei Gao, Yong Zhang, Shaorong Gao

## Abstract

Chromatin remodeling is essential for epigenome reprogramming after fertilization. However, the underlying mechanisms of chromatin remodeling remain to be explored. Here, we investigated the dynamic changes in nucleosome occupancy and positioning in pronucleus-stage zygotes using ultra low-input MNase-seq. We observed distinct features of inheritance and reconstruction of nucleosome position in both paternal and maternal genomes. Genome-wide *de novo* nucleosome occupancy in the paternal genome was observed as early as 1 hour after the injection of sperm into ooplasm. The nucleosome positioning pattern was continually rebuilt to form nucleosome depletion regions (NDRs) at promoters and transcription factor (TF) binding sites with differential dynamics in paternal and maternal genomes. NDRs formed more quickly on the promoters of genes involved in zygotic genome activation (ZGA), and this formation is closely connected with histone acetylation, but not transcription elongation or DNA replication. Importantly, we found that NDR establishment on the binding motifs of specific TFs might be associated with their potential pioneer functions in ZGA. Further investigations suggested that the predicted factors MLX and RFX1 played important roles in regulating minor and major ZGA, respectively. Our data not only elucidate the nucleosome positioning dynamics in both male and female pronuclei following fertilization, but also provide an efficient method for identifying key transcription regulators during development.
