## Supplementary Table 1 for "Dynamic nucleosome organization after fertilization reveals regulatory factors for mouse zygotic genome activation"

### Sheet: MNase-seq
Sample ID	Sample Batches	Total ReadsPair	Mapped ReadsPair	Maped Reads Percentage	HighQuality Mapped ReadsPair (Q > 10)	HighQuality Mapped Percentage
ESC1-1		215806265	201454413	0.933497	183651124	0.851
ESC1-2		1.0147e+08	9.37233e+07	0.923658	8.5538e+07	0.842991
ESC1-3		1.1053e+08	98148499	0.887982	90403155	0.817907
ESCP5-1		53834985	4.45128e+07	0.826837	4.01123e+07	0.745098
ESCP5-2		57855537	5.67746e+07	0.981316	51561281	0.891207
ESCP5-3		55830042	54825895	0.982014	50150199	0.898265
ESCP5-4		5.54709e+07	53913587	0.971925	49211986	0.887167
ESCP100-1		1.48055e+08	145158914	0.980442	1.30171e+08	0.879209
ESCP100-2		1.1856e+08	115482620	0.974043	103772270	0.875271
MaleSperm-1		4.91334e+07	2.4871e+07	0.506194	1.49658e+07	0.304595
MaleSperm-2		5.19472e+07	3.62199e+07	0.697245	31510273	0.606583
MaleSperm-3		47018389	35609236	0.757347	2.06466e+07	0.439118
MalePN0.5h-1		59568657	5.34751e+07	0.897705	1.95309e+07	0.327872
MalePN0.5h-2		55612130	41591105	0.747878	24116930	0.433663
MalePN1h-1		51479132	4.9245e+07	0.956601	42480438	0.825197
MalePN1h-2		61787221	58289477	0.94339	4.85685e+07	0.786061
MalePN1h-3		77604697	6.69782e+07	0.863069	5.80917e+07	0.748559
MalePN1.5h-1		76521715	5.81477e+07	0.759885	5.22698e+07	0.683072
MalePN1.5h-2		61319776	5.76223e+07	0.939702	5.05164e+07	0.823819
MalePN1.5h-3		54364633	5.16166e+07	0.949452	4.58358e+07	0.843118
MalePN2h-1		6.12677e+07	53021974	0.865415	48642716	0.793938
MalePN2h-2		57185769	5.26753e+07	0.921127	46088723	0.805947
MalePN2h-3		5.66883e+07	55180723	0.973406	4.83383e+07	0.852703
MalePN3h-1		86636092	8.47639e+07	0.978391	7.5159e+07	0.867525
MalePN3h-2		67674500	6.32466e+07	0.934571	56554992	0.835691
MalePN4h-1		8.90441e+07	81589168	0.916278	7.29744e+07	0.819531
MalePN4h-2		9.87717e+07	9.10512e+07	0.921834	80481773	0.814826
MalePN4h-3		63009439	5.76531e+07	0.914992	51436212	0.816326
MalePN6h-1		55202889	5.38889e+07	0.976197	4.76204e+07	0.862643
MalePN6h-2		6.09543e+07	59447176	0.975274	52696726	0.864528
MalePN6h-3		60270338	53053860	0.880265	4.71784e+07	0.78278
MalePN6h-4		7.42174e+07	72920988	0.982532	6.5551e+07	0.883229
MalePN6h-5		62861243	6.16399e+07	0.98057	5.53273e+07	0.880149
MalePN8h-1		6.90179e+07	67123579	0.972553	6.02552e+07	0.873037
MalePN8h-2		48846910	4.80556e+07	0.9838	4.23986e+07	0.86799
MalePN8h-3		6.12312e+07	5.98287e+07	0.977095	5.45981e+07	0.891672
MalePN8h-4		7.9742e+07	7.56915e+07	0.949205	7.46915e+07	0.936665
MalePN12h-1		53247140	52886997	0.993236	47285875	0.888045
MalePN12h-2		48894617	4.83741e+07	0.989354	42825998	0.875884
MalePN12h-3		47363748	45591673	0.962586	41501092	0.876221
FemaleMIIOocyte-1		60291174	5.94082e+07	0.985355	53260514	0.883388
FemaleMIIOocyte-2		50188140	49349541	0.983291	44320156	0.88308
FemaleMIIOocyte-3		52159406	51283209	0.983202	4.54021e+07	0.870449
FemaleMIIOocyte-4		58122587	5.22157e+07	0.898371	4.68867e+07	0.806687
FemaleMIIOocyte-5		4.87693e+07	4.73972e+07	0.971864	4.23669e+07	0.868721
FemalePN0.5h-1		7.97118e+07	7.02556e+07	0.88137	64633311	0.810837
FemalePN0.5h-2		73905844	7.06128e+07	0.955443	6.36762e+07	0.861585
FemalePN0.5h-3		6.25259e+07	6.01788e+07	0.962463	5.35385e+07	0.856262
FemalePN1h-1		4.92105e+07	4.45721e+07	0.905742	40263501	0.818189
FemalePN1h-2		5.71542e+07	45850092	0.802218	40648886	0.711215
FemalePN1h-3		60166116	5.83064e+07	0.96909	51841978	0.861647
FemalePN1.5h-1		65149221	6.32763e+07	0.971252	56642531	0.869428
FemalePN1.5h-2		5.87887e+07	46740289	0.795055	40906526	0.695822
FemalePN1.5h-3		66585007	5.6914e+07	0.854757	4.96433e+07	0.745563
FemalePN2h-1		60679680	50735501	0.83612	45486678	0.74962
FemalePN2h-2		7.46495e+07	7.19013e+07	0.963186	63466898	0.850199
FemalePN2h-3		8.69959e+07	8.45286e+07	0.971639	7.3842e+07	0.848798
FemalePN3h-1		7.11083e+07	6.80161e+07	0.956514	6.00139e+07	0.843979
FemalePN3h-2		74866670	6.00685e+07	0.80234	5.37082e+07	0.717384
FemalePN3h-3		6.6645e+07	6.43376e+07	0.965377	5.66825e+07	0.850514
FemalePN3h-4		7.74299e+07	74631088	0.963853	6.58022e+07	0.849828
FemalePN4h-1		6.14065e+07	5.85575e+07	0.953604	5.1623e+07	0.840675
FemalePN4h-2		81178441	75173093	0.926023	65544760	0.807416
FemalePN4h-3		73450158	6.57128e+07	0.894658	57362496	0.780972
FemalePN4h-4		71244186	6.74913e+07	0.947324	60366384	0.847317
FemalePN6h-1		59281267	58371910	0.98466	5.13095e+07	0.865527
FemalePN6h-2		63143437	6.05616e+07	0.959111	5.41242e+07	0.857162
FemalePN6h-3		9.41876e+07	85964042	0.912689	7.70013e+07	0.817531
FemalePN6h-4		6.31874e+07	61734802	0.977011	5.5021e+07	0.87076
FemalePN6h-5		76282223	75281598	0.986883	71282598	0.934459
FemalePN8h-1		51507710	3.7825e+07	0.734357	34092676	0.661895
FemalePN8h-2		6.03277e+07	59528746	0.986757	53422368	0.885536
FemalePN8h-3		6.83327e+07	67460563	0.987237	6.09163e+07	0.891466
FemalePN8h-4		84693876	80693877	0.952771	76194377	0.899644
FemalePN12h-1		4.52236e+07	4.44345e+07	0.982551	3.92016e+07	0.86684
FemalePN12h-2		61458870	58752190	0.955959	52695744	0.857415
FemalePN12h-3		9.68726e+07	9.55538e+07	0.986386	77431471	0.799313
RoundSpermatids-1		87268613	85465518	0.979339	7.73775e+07	0.886659
RoundSpermatids-2		93897180	8.78042e+07	0.93511	77444904	0.824784
RoundSpermatids-3		8.50382e+07	7.24021e+07	0.851407	6.67964e+07	0.785488
RSMalePN0.5h-1		140914221	134028066	0.951132	120917534	0.858093
RSMalePN0.5h-2		136862792	129541115	0.946504	112981564	0.82551
RSMalePN1h-1		8.53739e+07	8.34512e+07	0.977479	7.4886e+07	0.877153
RSMalePN1h-2		149581792	146399531	0.978726	131060453	0.876179
RSMalePN2h-1		130489049	123057736	0.94305	110843871	0.84945
RSMalePN2h-2		44089156	36217060	0.821451	32766347	0.743184
RSMalePN3h-1		211617955	166734254	0.787902	126177097	0.596249
RSMalePN3h-2		135023162	116421226	0.862232	96315047	0.713322
RSFemalePN0.5h-1		8.77539e+07	8.57807e+07	0.977514	7.61076e+07	0.867284
RSFemalePN0.5h-2		136952597	112397155	0.820701	99053641	0.72327
RSFemalePN1h-1		140335167	124856673	0.889703	111362015	0.793543
RSFemalePN1h-2		162805344	147451348	0.905691	131495416	0.807685
RSFemalePN2h-1		132896779	125162943	0.941806	111231896	0.83698
RSFemalePN2h-2		112611171	107130994	0.951335	95395905	0.847126
RSFemalePN3h-1		134952798	128702000	0.953682	113723499	0.842691
RSFemalePN3h-2		169352307	163357344	0.964601	145706780	0.860377
Sperm-10min-0.0002U		49520347	8240642	0.166409	4491043	0.0906909
Sperm-10min-0.001U		46691911	15544762	0.332922	7215995	0.154545
Sperm-10min-0.005U		50774195	11769679	0.231804	5464730	0.107628
Sperm-10min-0.02U		33048409	10345433	0.313039	4699544	0.142202
Sperm-10min-0.2U		39971426	15209775	0.380516	6524615	0.163232
Sperm-10min-2U		52757411	32998129	0.625469	15332608	0.290625
Sperm-7.5min-0.0002U		68722070	47012439	0.684095	18582646	0.270403
Sperm-7.5min-0.001U		72247165	36132113	0.500118	19602373	0.271324
Sperm-7.5min-0.005U		59847070	10823985	0.180861	4499666	0.0751861
Sperm-7.5min-0.02U		46685097	10279878	0.220196	4166237	0.0892413
Sperm-7.5min-0.2U		59803308	40268232	0.673345	15720266	0.262866
Sperm-7.5min-2U		51125330	12227017	0.239158	5311895	0.103899
Sperm-5min-0.0002U		86151417	27258686	0.316404	11042164	0.128172
Sperm-5min-0.001U		37326641	11605050	0.310905	4967569	0.133084
Sperm-5min-0.005U		64402603	32797749	0.509261	13371163	0.207618
Sperm-5min-0.02U		86497096	35101894	0.405816	15523581	0.179469
Sperm-5min-0.2U		51355265	17864714	0.347865	7846362	0.152786
Sperm-5min-2U		51215796	16341525	0.319072	8717690	0.170215
DMSO-MalePN6h-1	Batch1	162081719	158647511	0.978812	125895049	0.776738
DMSO-MalePN6h-2	Batch1	239496351	230182476	0.961111	202728444	0.846478
DMSO-MalePN6h-3	Batch1	190808754	187629590	0.983338	160755745	0.842497
aphidicolin-MalePN6h-1	Batch1	155853084	144363952	0.926282	119435284	0.766333
aphidicolin-MalePN6h-2	Batch1	223118540	219734552	0.984833	179432647	0.804203
aphidicolin-MalePN6h-3	Batch1	152130464	148675641	0.97729	128554309	0.845027
a-amanitin-MalePN6h-1	Batch1	168383844	160472480	0.953016	125960968	0.748059
a-amanitin-MalePN6h-2	Batch1	157082882	153571641	0.977647	124309525	0.791363
a-amanitin-MalePN6h-3	Batch1	148934417	146751969	0.985346	111706686	0.750039
JQ1-MalePN6h-4	Batch1	200876041	141874780	0.70628	83651317	0.416433
JQ1-MalePN6h-5	Batch1	211734967	204797088	0.967233	168103155	0.793932
JQ1-MalePN6h-6	Batch1	189318914	182723519	0.965163	156838525	0.828436
DMSO-FemalePN6h-1	Batch1	199510926	178236552	0.893367	133904715	0.671165
DMSO-FemalePN6h-2	Batch1	144242384	121822605	0.844569	93484940	0.64811
DMSO-FemalePN6h-3	Batch1	171469823	155262604	0.905481	121836970	0.710545
aphidicolin-FemalePN6h-1	Batch1	199272254	194496227	0.976033	142785689	0.716536
aphidicolin-FemalePN6h-2	Batch1	174014848	168349684	0.967444	133301559	0.766036
aphidicolin-FemalePN6h-3	Batch1	166101796	164464074	0.99014	137707955	0.829058
a-amanitin-FemalePN6h-1	Batch1	246835100	241756534	0.979425	160830779	0.651572
a-amanitin-FemalePN6h-2	Batch1	173657414	172011689	0.990523	145226438	0.836281
a-amanitin-FemalePN6h-3	Batch1	216065631	211428165	0.978537	153882720	0.712204
JQ1-FemalePN6h-3	Batch1	176788937	172336136	0.974813	139028465	0.786409
JQ1-FemalePN6h-4	Batch1	198804680	196505532	0.988435	164988892	0.829904
JQ1-FemalePN6h-5	Batch1	217495723	214824048	0.987716	169233741	0.778101
Ctrl-MalePN6h-1	Batch2	178852964	176538251	0.987058	149999298	0.838674
Ctrl-MalePN6h-2	Batch2	167694840	165373338	0.986156	142518973	0.849871
Hdac-MalePN6h-1	Batch2	207918586	206346498	0.992439	180520260	0.868226
Hdac-MalePN6h-2	Batch2	257620042	248310323	0.963863	190049802	0.737714
JQ1-MalePN6h-1	Batch2	192529269	188580306	0.979489	159435517	0.828111
JQ1-MalePN6h-2	Batch2	174020938	171713552	0.986741	142172814	0.816987
JQ1-MalePN6h-3	Batch2	163365259	159303081	0.975134	127643394	0.781337
Ctrl-FemalePN6h-1	Batch2	192670139	189833633	0.985278	163467739	0.848433
Ctrl-FemalePN6h-2	Batch2	216625095	214385238	0.98966	184696880	0.852611
Hdac-FemalePN6h-1	Batch2	214711503	208117729	0.96929	179184004	0.834534
Hdac-FemalePN6h-2	Batch2	163636754	161265126	0.985507	133151543	0.813702
JQ1-FemalePN6h-1	Batch2	176103498	174341890	0.989997	146588609	0.8324
JQ1-FemalePN6h-2	Batch2	198715844	196410113	0.988397	164844606	0.829549
Ctrl-MalePN12h-1	Batch3	148900926	148134736	0.994854	133296347	0.895202
Ctrl-MalePN12h-2	Batch3	122750511	121415963	0.989128	109194135	0.889562
Ctrl-MalePN12h-3	Batch3	149855609	148529820	0.991153	132863076	0.886607
Ctrl-FemalePN12h-1	Batch3	139808151	138813949	0.992889	124374095	0.889605
Ctrl-FemalePN12h-2	Batch3	126683469	121856046	0.961894	109316391	0.86291
Ctrl-FemalePN12h-3	Batch3	153991101	148413785	0.963782	132992933	0.86364
aphidicolin-MalePN12h-1	Batch3	167216373	165981003	0.992612	147953045	0.8848
aphidicolin-MalePN12h-2	Batch3	170218695	169403263	0.99521	152368262	0.895132
aphidicolin-MalePN12h-3	Batch3	149264560	148618846	0.995674	131546622	0.881298
aphidicolin-FemalePN12h-1	Batch3	122673881	115758713	0.94363	105328860	0.858609
aphidicolin-FemalePN12h-2	Batch3	168652753	167556118	0.993498	153114959	0.907871
aphidicolin-FemalePN12h-3	Batch3	160219108	159380381	0.994765	146005559	0.911287
a-amanitin-MalePN12h-1	Batch3	144187124	142769551	0.990169	127855551	0.886733
a-amanitin-MalePN12h-2	Batch3	168320828	167166437	0.993142	149861967	0.890335
a-amanitin-MalePN12h-3	Batch3	147871372	146771981	0.992565	132441339	0.895652
a-amanitin-FemalePN12h-1	Batch3	142455006	141393464	0.992548	124204001	0.871882
a-amanitin-FemalePN12h-2	Batch3	142381856	141646613	0.994836	124847234	0.876848
a-amanitin-FemalePN12h-3	Batch3	138988111	137724790	0.990911	124050924	0.892529
siCtrl-MalePN8h-1		186782156	184000076	0.985105	156353788	0.837092
siCtrl-MalePN8h-2		226998934	109646937	0.483028	71707004	0.315891
siMlx-MalePN8h-1		208255908	206568519	0.991898	181701639	0.872492
siMlx-MalePN8h-2		181033714	178424591	0.985588	155013338	0.856268
siRfx1-MalePN8h-1		203819508	189309329	0.928809	146380354	0.718186
siRfx1-MalePN8h-2		238959500	235235307	0.984415	200627900	0.83959
siCtrl-FemalePN8h-1		222169059	219227420	0.986759	190503558	0.857471
siCtrl-FemalePN8h-2		201038435	197659413	0.983192	172850330	0.859787
siMlx-FemalePN8h-1		260758805	258776671	0.992399	229309736	0.879394
siMlx-FemalePN8h-2		220010951	215999840	0.981769	193205391	0.878163
siRfx1-FemalePN8h-1		200593029	179741064	0.896048	150536655	0.750458
siRfx1-FemalePN8h-2		214081059	207437833	0.968969	174204072	0.813729

### Sheet: RNA-seq
Sample ID	Total ReadsPair	Unique Mapped ReadsPair	Unique Mapped Percentage
zygote-siCtrl-1	17250686	5396944	0.312854
zygote-siCtrl-2	19043569	5874302	0.308466
zygote-siCtrl-3	24965697	7201532	0.288457
zygote-siEtv5-1	19761319	8333903	0.421728
zygote-siEtv5-2	20294495	5311006	0.261697
zygote-siEtv5-3	17751130	6963877	0.392306
zygote-siMlx-1	19146813	5473506	0.28587
zygote-siMlx-2	20053563	6847896	0.34148
zygote-siMlx-3	19358751	5193359	0.268269
zygote-siRfx1-1	19701884	5747219	0.291709
zygote-siRfx1-2	23901319	8635236	0.361287
zygote-siRfx1-3	20942100	8628768	0.41203
2-cell-siCtrl-1	17298938	8073940	0.46673
2-cell-siCtrl-2	16079087	8341609	0.518786
2-cell-siCtrl-3	19967451	10540651	0.527892
2-cell-siEtv5-1	18159703	8764084	0.482612
2-cell-siEtv5-2	18580811	8941621	0.481229
2-cell-siMlx-1	16649763	5173346	0.310716
2-cell-siMlx-2	19744338	7309903	0.370228
2-cell-siMlx-3	17884156	8172224	0.456953
2-cell-siRfx1-1	31624120	3284729	0.103868
2-cell-siRfx1-2	29242089	2266653	0.0775134
2-cell-siRfx1-3	26749281	2198734	0.0821979
