## Supplementary Table 2 for "Dynamic nucleosome organization after fertilization reveals regulatory factors for mouse zygotic genome activation"

### Sheet: RepNormalization
Individual Sample	Sample Batches	Total fragments	Normalize Ratio	Total region	Fraction of genome (gr)
ESC1-1		14573771	3.43082	3577106	0.269471
ESC1-2		12377620	4.03955	3955352	0.297965
ESC1-3		10911747	4.58222	3320503	0.25014
ESCP5-1		33873279	1.47609	7876750	0.593371
ESCP5-2		51193542	0.976686	10095782	0.760536
ESCP5-3		44052498	1.13501	9178563	0.69144
ESCP5-4		34883655	1.43334	8266416	0.622726
ESCP100-1		121328217	0.412105	9829033	0.740441
ESCP100-2		94320075	0.53011	9390190	0.707382
MaleSperm-1		631295	79.2023	357856	0.026958
MaleSperm-2		739432	67.6195	406010	0.0305856
MaleSperm-3		1210006	41.3221	766230	0.0577216
MalePN0.5h-1		2173675	23.0025	1183743	0.0891737
MalePN0.5h-2		1929119	25.9186	991174	0.0746671
MalePN1h-1		10800649	4.62935	4939888	0.372132
MalePN1h-2		13728238	3.64213	5929073	0.446649
MalePN1h-3		4877417	10.2513	1894300	0.142701
MalePN1.5-1		7801315	6.40918	3165680	0.238477
MalePN1.5-2		8822406	5.66739	3587522	0.270255
MalePN1.5-3		14035243	3.56246	5318291	0.400638
MalePN2h-1		5558095	8.99589	2223590	0.167508
MalePN2h-2		13000192	3.8461	5111362	0.385049
MalePN2h-3		22936249	2.17996	8542095	0.643493
MalePN3h-1		37909682	1.31892	9649482	0.726915
MalePN3h-2		27228259	1.83633	8826863	0.664945
MalePN4h-1		24423556	2.0472	8460562	0.637351
MalePN4h-2		28255407	1.76957	9284993	0.699457
MalePN4h-3		19214911	2.60215	7268852	0.547577
MalePN6h-1		16180720	3.0901	6278484	0.472971
MalePN6h-2		23621178	2.11674	7734447	0.582651
MalePN6h-3		19004646	2.63094	6787364	0.511306
MalePN6h-4		34224316	1.46095	9250813	0.696882
MalePN6h-5		33600939	1.48805	9399769	0.708104
MalePN8h-1		31152149	1.60503	8558656	0.644741
MalePN8h-2		34069129	1.4676	9430336	0.710406
MalePN8h-3		19240076	2.59874	6567102	0.494713
MalePN8h-4		11347385	4.4063	3608422	0.27183
MalePN12h-1		28854778	1.73282	8726805	0.657408
MalePN12h-2		37780734	1.32343	10117931	0.762204
MalePN12h-3		38784448	1.28918	10360504	0.780478
FemaleMIIOocyte-1		22500101	2.22221	7036519	0.530075
FemaleMIIOocyte-2		22674119	2.20516	6705535	0.505141
FemaleMIIOocyte-3		29344761	1.70388	8249055	0.621418
FemaleMIIOocyte-4		5719408	8.74216	2615550	0.197035
FemaleMIIOocyte-5		23404845	2.13631	7697538	0.579871
FemalePN0.5h-1		6055103	8.2575	2084164	0.157004
FemalePN0.5h-2		34774023	1.43785	9357326	0.704906
FemalePN0.5h-3		35105660	1.42427	9396107	0.707828
FemalePN1h-1		14803336	3.37762	5594726	0.421462
FemalePN1h-2		28728418	1.74044	9120637	0.687076
FemalePN1h-3		18670045	2.67809	6358445	0.478994
FemalePN1.5h-1		17244014	2.89956	5900701	0.444512
FemalePN1.5h-2		10322584	4.84375	4370827	0.329263
FemalePN1.5h-3		22828570	2.19024	7546091	0.568462
FemalePN2h-1		10294258	4.85708	4155203	0.31302
FemalePN2h-2		27154942	1.84129	8557214	0.644632
FemalePN2h-3		43355081	1.15327	10605982	0.79897
FemalePN3h-1		30971214	1.6144	9132208	0.687948
FemalePN3h-2		7791918	6.41691	2968246	0.223604
FemalePN3h-3		31692372	1.57767	9461962	0.712789
FemalePN3h-4		43331725	1.15389	10574919	0.79663
FemalePN4h-1		29146437	1.71548	8853267	0.666934
FemalePN4h-2		30672301	1.63014	9426702	0.710132
FemalePN4h-3		22623388	2.2101	8210942	0.618547
FemalePN4h-4		16342463	3.05951	6666388	0.502192
FemalePN6h-1		27873710	1.7938	9050657	0.681804
FemalePN6h-2		15585973	3.20801	6064362	0.456841
FemalePN6h-3		66575392	0.751028	11089054	0.835361
FemalePN6h-4		33175152	1.50715	9704065	0.731027
FemalePN6h-5		18304519	2.73157	5947092	0.448006
FemalePN8h-1		12778640	3.91278	5382256	0.405456
FemalePN8h-2		34578611	1.44598	8885349	0.669351
FemalePN8h-3		45657674	1.09511	10596687	0.79827
FemalePN8h-4		24800087	2.01612	6969804	0.525049
FemalePN12h-1		31702978	1.57714	9296499	0.700324
FemalePN12h-2		45904928	1.08921	10454272	0.787541
FemalePN12h-3		63780333	0.783941	11611913	0.874749
RoundSpermatids-1		29197137	1.7125	8065185	0.607567
RoundSpermatids-2		11177504	4.47327	4290073	0.32318
RoundSpermatids-3		14072617	3.553	4946056	0.372596
RSMalePN0.5h-1		18669875	2.67811	6095905	0.459217
RSMalePN0.5h-2		27715197	1.80406	7976725	0.600903
RSMalePN1h-1		11556636	4.32652	4653526	0.350559
RSMalePN1h-2		22724535	2.20027	7092932	0.534325
RSMalePN2h-1		20566944	2.43109	6668320	0.502338
RSMalePN2h-2		9503334	5.26131	4179472	0.314848
RSMalePN3h-1		28676144	1.74361	8679475	0.653842
RSMalePN3h-2		17292089	2.8915	6404344	0.482452
RSFemalePN0.5h-1		14464136	3.45683	5286662	0.398255
RSFemalePN0.5h-2		20458067	2.44402	6631681	0.499578
RSFemalePN1h-1		15334213	3.26068	5505277	0.414724
RSFemalePN1h-2		24331623	2.05494	7309563	0.550644
RSFemalePN2h-1		21061615	2.37399	6878206	0.518149
RSFemalePN2h-2		16898163	2.9589	6045647	0.455431
RSFemalePN3h-1		33672396	1.4849	9280523	0.69912
RSFemalePN3h-2		42285921	1.18243	10160582	0.765417
DMSO-MalePN6h-1	Batch1	14588556	3.42734	3541685	0.266802
DMSO-MalePN6h-2	Batch1	8648437	5.78139	4738799	0.356983
DMSO-MalePN6h-3	Batch1	9925234	5.03766	5095098	0.383824
aphidicolin-MalePN6h-1	Batch1	11800291	4.23718	4072723	0.306806
aphidicolin-MalePN6h-2	Batch1	12873434	3.88397	6091801	0.458908
aphidicolin-MalePN6h-3	Batch1	14650593	3.41283	5087209	0.38323
a-amanitin-MalePN6h-1	Batch1	11784246	4.24295	5597104	0.421641
a-amanitin-MalePN6h-2	Batch1	15101215	3.31099	4031688	0.303715
a-amanitin-MalePN6h-3	Batch1	12542410	3.98647	5135442	0.386863
JQ1-MalePN6h-4	Batch1	10298504	4.85507	5125801	0.386137
JQ1-MalePN6h-5	Batch1	9850497	5.07589	5942155	0.447634
JQ1-MalePN6h-6	Batch1	19713118	2.53638	6988909	0.526489
DMSO-FemalePN6h-1	Batch1	8769643	5.70149	3978040	0.299674
DMSO-FemalePN6h-2	Batch1	12763782	3.91733	4142807	0.312086
DMSO-FemalePN6h-3	Batch1	14313028	3.49332	4205980	0.316845
aphidicolin-FemalePN6h-1	Batch1	11981950	4.17294	5219266	0.393178
aphidicolin-FemalePN6h-2	Batch1	15161144	3.2979	5109602	0.384917
aphidicolin-FemalePN6h-3	Batch1	10821705	4.62034	4613648	0.347555
a-amanitin-FemalePN6h-1	Batch1	14710570	3.39892	5006323	0.377136
a-amanitin-FemalePN6h-2	Batch1	12654776	3.95108	5420339	0.408325
a-amanitin-FemalePN6h-3	Batch1	9590171	5.21367	5784712	0.435774
JQ1-FemalePN6h-3	Batch1	8492493	5.88755	6343526	0.477871
JQ1-FemalePN6h-4	Batch1	11767008	4.24917	5823855	0.438723
JQ1-FemalePN6h-5	Batch1	10596793	4.71841	6425432	0.484041
Ctrl-MalePN6h-1	Batch2	16379538	3.05259	6762749	0.509451
Ctrl-MalePN6h-2	Batch2	10706682	4.66998	4872406	0.367048
Hdac-MalePN6h-1	Batch2	22962542	2.17746	8425030	0.634674
Hdac-MalePN6h-2	Batch2	14890111	3.35793	6366278	0.479585
JQ1-MalePN6h-1	Batch2	12468609	4.01007	5540196	0.417354
JQ1-MalePN6h-2	Batch2	16282584	3.07077	6129242	0.461728
JQ1-MalePN6h-3	Batch2	9339926	5.35336	4224648	0.318251
Ctrl-FemalePN6h-1	Batch2	17105697	2.923	7060503	0.531882
Ctrl-FemalePN6h-2	Batch2	20658020	2.42037	8348994	0.628947
Hdac-FemalePN6h-1	Batch2	18400754	2.71728	7386141	0.556413
Hdac-FemalePN6h-2	Batch2	9923850	5.03837	4953032	0.373122
JQ1-FemalePN6h-1	Batch2	12612803	3.96423	5664744	0.426737
JQ1-FemalePN6h-2	Batch2	14131662	3.53815	6209604	0.467782
Ctrl-MalePN12h-1	Batch3	66265199	0.754544	11728424	0.883526
Ctrl-MalePN12h-2	Batch3	53542221	0.933842	11064308	0.833497
Ctrl-MalePN12h-3	Batch3	58047385	0.861365	10710661	0.806856
Ctrl-FemalePN12h-1	Batch3	65080262	0.768282	11624679	0.87571
Ctrl-FemalePN12h-2	Batch3	51100330	0.978467	10311951	0.77682
Ctrl-FemalePN12h-3	Batch3	48774119	1.02513	10351310	0.779785
aphidicolin-MalePN12h-1	Batch3	32295357	1.54821	8807490	0.663486
aphidicolin-MalePN12h-2	Batch3	46422118	1.07707	10697446	0.80586
aphidicolin-MalePN12h-3	Batch3	32460431	1.54034	8938149	0.673329
aphidicolin-FemalePN12h-1	Batch3	41467500	1.20576	10113729	0.761888
aphidicolin-FemalePN12h-2	Batch3	46263715	1.08076	10820766	0.81515
aphidicolin-FemalePN12h-3	Batch3	32003538	1.56233	8933743	0.672997
a-amanitin-MalePN12h-1	Batch3	47372462	1.05547	9572689	0.72113
a-amanitin-MalePN12h-2	Batch3	58955685	0.848095	11445701	0.862228
a-amanitin-MalePN12h-3	Batch3	53257401	0.938837	11514406	0.867403
a-amanitin-FemalePN12h-1	Batch3	43973832	1.13704	10288795	0.775076
a-amanitin-FemalePN12h-2	Batch3	55133840	0.906884	10958193	0.825503
a-amanitin-FemalePN12h-3	Batch3	66724737	0.749347	11868288	0.894062
siCtrl-MalePN8h-1		11071821	4.51597	4928358	0.371263
siCtrl-MalePN8h-2		2558832	19.5402	1126122	0.084833
siMlx-MalePN8h-1		27382097	1.82601	9248263	0.69669
siMlx-MalePN8h-2		16268788	3.07337	6121208	0.461123
siRfx1-MalePN8h-1		8034503	6.22316	3709923	0.279476
siRfx1-MalePN8h-2		17047949	2.9329	6788331	0.511379
siCtrl-FemalePN8h-1		18461570	2.70833	7217565	0.543714
siCtrl-FemalePN8h-2		17633519	2.83551	7348171	0.553553
siMlx-FemalePN8h-1		31228636	1.60109	10154949	0.764993
siMlx-FemalePN8h-2		17998894	2.77795	7031388	0.529689
siRfx1-FemalePN8h-1		19428281	2.57357	8114946	0.611315
siRfx1-FemalePN8h-2		9699448	5.15493	4188084	0.315497

### Sheet: MergedNormalization
Merged Sample	Total fragments	Normalize Ratio	Total region	Fraction of genome
MaleSperm	2478999	20.1694	1678570	0.12645
MalePN0.5	4078658	12.2589	2484778	0.187183
MalePN1	29139958	1.71586	9610555	0.723982
MalePN1.5	30465588	1.6412	8624932	0.649733
MalePN2	41226483	1.21281	10721047	0.807638
MalePN3	64669402	0.773163	11644507	0.877204
MalePN4	70615016	0.708065	12011776	0.904871
MalePN6	123413921	0.405141	11949514	0.900181
MalePN8	94201340	0.530778	11668303	0.878997
MalePN12	103320980	0.483929	12196684	0.918801
FemaleMIIOocyte	101317384	0.493499	11183729	0.842493
FemalePN0.5	75212025	0.664787	11629015	0.876037
FemalePN1	61694078	0.810451	11401161	0.858872
FemalePN1.5	49857241	1.00286	10331774	0.778313
FemalePN2	80183371	0.623571	11976996	0.902251
FemalePN3	111950378	0.446626	12204342	0.919378
FemalePN4	97111451	0.514872	12205045	0.919431
FemalePN6	156979267	0.318513	12260451	0.923604
FemalePN8	115578683	0.432606	11997626	0.903805
FemalePN12	138285277	0.361571	12331351	0.928945
RoundSpermatids	52454327	0.95321	10012800	0.754284
RSMalePN0.5	46093459	1.08475	9997976	0.753168
RSMalePN1	22724535	2.20027	7967474	0.600206
RSMalePN2	29947427	1.66959	8751901	0.659298
RSMalePN3	45715474	1.09372	10682299	0.804719
RSFemalePN0.5	20458067	2.44402	7522722	0.566702
RSFemalePN1	39283388	1.2728	9608904	0.723858
RSFemalePN2	37766838	1.32391	9576504	0.721417
RSFemalePN3	75166168	0.665193	11779293	0.887358
DMSO-MalePN6h-Batch1	32866044	1.52133	7607687	0.573102
aphidicolin-MalePN6h-Batch1	38954851	1.28354	8746152	0.658865
a-amanitin-MalePN6h-Batch1	39027469	1.28115	8263637	0.622516
JQ1-MalePN6h-Batch1	73570337	0.679622	12149919	0.915278
DMSO-FemalePN6h-Batch1	35498042	1.40853	8796291	0.662642
aphidicolin-FemalePN6h-Batch1	37589755	1.33015	8784620	0.661763
a-amanitin-FemalePN6h-Batch1	36590763	1.36647	8251254	0.621584
JQ1-FemalePN6h-Batch1	51568210	0.96959	11717609	0.882711
Ctrl-MalePN6h-Batch2	26939579	1.85601	8290074	0.624508
Hdac-MalePN6h-Batch2	37614917	1.32926	9765350	0.735643
JQ1-MalePN6h-Batch2	37688846	1.32665	8722228	0.657063
Ctrl-FemalePN6h-Batch2	37530954	1.33223	10059534	0.757805
Hdac-FemalePN6h-Batch2	35383706	1.41308	9354730	0.704711
JQ1-FemalePN6h-Batch2	26608770	1.87908	8383983	0.631582
Ctrl-MalePN12h-Batch3	169818736	0.294432	12378844	0.932523
aphidicolin-MalePN12h-Batch3	107428131	0.465427	12089057	0.910693
a-amanitin-MalePN12h-Batch3	152444192	0.327989	12378505	0.932498
Ctrl-FemalePN12h-Batch3	156280887	0.319937	12326927	0.928612
aphidicolin-FemalePN12h-Batch3	115342407	0.433492	12201321	0.91915
a-amanitin-FemalePN12h-Batch3	158755512	0.31495	12382601	0.932806
siCtrl-MalePN8h	13595133	3.67779	5377814	0.405122
siMlx-MalePN8h	43366420	1.15297	7842695	0.590806
siRfx1-MalePN8h	24978331	2.00174	10081047	0.759426
siCtrl-FemalePN8h	35890182	1.39314	9581754	0.721813
siMlx-FemalePN8h	48934398	1.02178	9083763	0.684298
siRfx1-FemalePN8h	29007149	1.72371	10965657	0.826065
